# Parallel social information processing circuits are differentially impacted in autism

**DOI:** 10.1101/2020.03.13.990549

**Authors:** Eastman M. Lewis, Genevieve L. Stein-O’Brien, Alejandra V. Patino, Romain Nardou, Cooper D. Grossman, Matthew Brown, Bidii Bangamwabo, Ndeye Ndiaye, Daniel Giovinazzo, Ian Dardani, Connie Jiang, Loyal A. Goff, Gül Dölen

## Abstract

Parallel processing circuits are thought to dramatically expand the network capabilities of the nervous system. Magnocellular and parvocellular oxytocin neurons have been proposed to subserve two parallel streams of social information processing, which allow a single molecule to encode a diverse array of ethologically distinct behaviors, although to date direct evidence to support this hypothesis is lacking. Here we provide the first comprehensive characterization of magnocellular and parvocellular oxytocin neurons, validated across anatomical, projection target, electrophysiological, and transcriptional criteria. We next used novel multiple feature selection tools in *Fmr1* KO mice to provide direct evidence that normal functioning of the parvocellular but not magnocellular oxytocin pathway is required for autism-relevant social reward behavior. Finally, we demonstrate that autism risk genes are uniquely enriched in parvocellular oxytocin neurons. Taken together these results provide the first evidence that oxytocin pathway specific pathogenic mechanisms account for social impairments across a broad range of autism etiologies.

**One Sentence Summary:** Pathoclisis of parvocellular oxytocin neurons plays an important role in the pathogenesis of social impairments in autism.
