## Supplementary table 1 for "Parallel social information processing circuits are differentially impacted in autism"

### Sheet: Differentially expressed genes
Gene ID	Gene Name	Cell Type	p Value	q Value	Locus	Number of Neurons	Mean Expression (Magno)	Mean Expression (Parvo)
ENSMUSG00000000214.10	Th	Magno	2.31241e-06	0.000186663	chr7:142892751-142931128	101	23.1918	1.0958
ENSMUSG00000000308.14	Ckmt1	Parvo	5.4113e-06	0.00037441	chr2:121357713-121387168	137	10.18	23.1264
ENSMUSG00000000753.15	Serpinf1	Magno	5.09823e-06	0.000360098	chr11:75409768-75422701	76	7.00213	0.665076
ENSMUSG00000002265.15	Peg3	Parvo	3.30201e-06	0.000247348	chr7:6703891-6730421	137	5.62578	11.7324
ENSMUSG00000002459.17	Rgs20	Parvo	3.16336e-08	5.28666e-06	chr1:4909575-5162529	36	0.380695	1.95016
ENSMUSG00000003355.6	Fkbp11	Magno	1.81817e-14	2.31158e-11	chr15:98724372-98728198	102	3.85018	0.283546
ENSMUSG00000003872.7	Lin7b	Parvo	7.48222e-07	7.92725e-05	chr7:45339125-45370583	96	2.41148	8.96074
ENSMUSG00000004933.17	Matk	Parvo	7.23458e-07	7.74557e-05	chr10:81252934-81263365	113	2.16212	5.87393
ENSMUSG00000007021.4	Syngr3	Parvo	4.4848e-07	5.36646e-05	chr17:24685091-24689955	138	15.0061	35.6982
ENSMUSG00000007041.9	Clic1	Magno	5.44575e-07	6.03745e-05	chr17:35049965-35058749	55	1.60814	0.020613
ENSMUSG00000008140.17	Emc10	Magno	8.17389e-06	0.000516377	chr7:44489936-44496529	133	8.08226	5.53019
ENSMUSG00000010803.12	Gabra1	Magno	8.08138e-06	0.000514482	chr11:42130938-42182930	123	5.8829	4.30018
ENSMUSG00000013611.14	Snx31	Magno	9.66602e-10	2.73092e-07	chr15:36504061-36555573	59	1.61969	0
ENSMUSG00000014905.3	Dnajb9	Magno	2.84119e-06	0.000217508	chr12:44205896-44210068	131	6.84753	4.28506
ENSMUSG00000015396.3	Cd83	Parvo	5.36395e-06	0.000373676	chr13:43785106-43803130	58	0.832479	4.6328
ENSMUSG00000015714.11	Cers2	Magno	1.05232e-05	0.000644768	chr3:95253673-95357202	85	2.0243	0.389194
ENSMUSG00000017390.15	Aldoc	Parvo	1.53804e-10	4.91441e-08	chr11:78322967-78327781	106	5.26383	17.7049
ENSMUSG00000018102.4	Hist1h2bc	Magno	3.93371e-07	4.87923e-05	chr13:23684198-23692488	61	1.71105	0.0530863
ENSMUSG00000018339.11	Gpx3	Magno	3.5197e-11	1.78994e-08	chr11:54902452-54910377	139	39.0433	21.3337
ENSMUSG00000018589.8	Glra2	Parvo	7.78083e-07	8.15864e-05	chrX:165129016-165327393	7	0.00106777	0.817418
ENSMUSG00000019139.9	Isyna1	Parvo	1.55591e-05	0.000920067	chr8:70594480-70597288	84	1.3075	4.32351
ENSMUSG00000019889.9	Ptprk	Parvo	6.07057e-08	8.94838e-06	chr10:28074819-28597397	7	0.0288071	0.652351
ENSMUSG00000020048.13	Hsp90b1	Magno	3.3491e-06	0.00024864	chr10:86685600-86705509	143	15.7871	11.6657
ENSMUSG00000020069.16	Hnrnph3	Parvo	8.35013e-06	0.000524254	chr10:63014663-63023894	67	1.01394	2.86606
ENSMUSG00000020083.13	2010107G23Rik	Parvo	1.66436e-05	0.000961832	chr10:62107654-62143920	56	0.763709	2.55381
ENSMUSG00000020111.15	Micu1	Magno	1.54407e-07	2.09396e-05	chr10:59702476-59864132	119	4.5831	2.50251
ENSMUSG00000020297.10	Nsg2	Parvo	1.49037e-10	4.91441e-08	chr11:32000462-32059202	89	1.58302	5.54869
ENSMUSG00000020436.17	Gabrg2	Magno	3.33576e-09	7.2544e-07	chr11:41710341-42000857	137	19.2011	9.98295
ENSMUSG00000020589.16	Fam49a	Magno	8.96584e-08	1.30274e-05	chr12:12262138-12376359	69	1.55284	0.23153
ENSMUSG00000021032.13	Ngb	Parvo	5.37457e-11	2.5716e-08	chr12:87097530-87102539	23	0.16373	5.84731
ENSMUSG00000021055.13	Esr2	Parvo	2.42004e-08	4.47532e-06	chr12:76120418-76177259	7	0.0457401	0.968958
ENSMUSG00000021196.13	Pfkp	Parvo	2.05341e-06	0.000169799	chr13:6548156-6648777	111	3.00973	9.49399
ENSMUSG00000021248.8	Tmed10	Magno	6.3536e-06	0.000430817	chr12:85340613-85374717	139	4.85843	2.91381
ENSMUSG00000021273.9	Fdft1	Parvo	8.84984e-06	0.000545526	chr14:63122461-63177793	114	2.61322	7.23997
ENSMUSG00000021314.11	Amph	Parvo	4.65551e-08	7.17442e-06	chr13:18948350-19150915	50	0.622214	3.0613
ENSMUSG00000021379.1	Id4	Magno	8.05537e-07	8.36032e-05	chr13:48044230-48264036	71	1.6717	0.362188
ENSMUSG00000021427.9	Ssr1	Magno	1.61684e-05	0.000939707	chr13:37971400-37994190	113	2.26128	1.5596
ENSMUSG00000021540.16	Smad5	Parvo	2.84422e-06	0.000217508	chr13:56703009-56742377	14	0.453231	0.604897
ENSMUSG00000021587.4	Pcsk1	Magno	1.78696e-13	1.81752e-10	chr13:75089825-75132498	131	12.0982	4.07331
ENSMUSG00000021591.7	Glrx	Parvo	1.71725e-05	0.000978805	chr13:75839867-75850151	88	1.47283	3.90651
ENSMUSG00000021743.5	Fezf2	Magno	1.14743e-06	0.00010907	chr14:12341891-12345865	29	0.677104	0
ENSMUSG00000022037.14	Clu	Parvo	2.67367e-06	0.000207587	chr14:65968482-65981548	140	15.1987	38.6231
ENSMUSG00000022055.7	Nefl	Parvo	4.74038e-06	0.000339538	chr14:68082589-68124846	119	4.20652	13.236
ENSMUSG00000022212.15	Cpne6	Parvo	6.85648e-13	6.33975e-10	chr14:55510444-55517431	29	0.248734	4.52453
ENSMUSG00000022489.5	Pde1b	Magno	5.56427e-06	0.000379827	chr15:103503297-103530052	72	1.63746	0.342474
ENSMUSG00000022762.17	Ncam2	Parvo	9.58968e-07	9.46958e-05	chr16:81200696-81624285	17	0.174872	1.49724
ENSMUSG00000023031.7	Cela1	Magno	7.04893e-07	7.62709e-05	chr15:100674424-100687920	54	1.69946	0
ENSMUSG00000023236.7	Scg5	Magno	1.52155e-07	2.0913e-05	chr2:113776361-113829121	143	32.1683	18.9853
ENSMUSG00000024245.4	Tmem178	Magno	2.40991e-06	0.000193001	chr17:80944631-81001816	108	3.12376	1.34888
ENSMUSG00000024526.8	Cidea	Parvo	8.76056e-07	8.91037e-05	chr18:67321208-67367794	13	0.0521613	1.94392
ENSMUSG00000024750.10	Zfand5	Magno	2.55927e-06	0.000201785	chr19:21272277-21282289	128	4.61859	2.98109
ENSMUSG00000024758.14	Rtn3	Parvo	2.59023e-09	5.85449e-07	chr19:7417624-7483289	144	17.8999	40.1022
ENSMUSG00000024855.9	Pacs1	Parvo	3.2961e-07	4.19058e-05	chr19:5133687-5273119	35	0.528188	2.4626
ENSMUSG00000025130.11	P4hb	Magno	1.16315e-10	4.34474e-08	chr11:120560297-120573253	137	8.99878	4.85036
ENSMUSG00000025666.16	Tmem47	Parvo	1.74068e-07	2.32953e-05	chrX:81070693-81097872	85	1.81701	6.44462
ENSMUSG00000025889.13	Snca	Parvo	1.343e-11	7.58868e-09	chr6:60731574-60829855	71	1.68991	12.5644
ENSMUSG00000026163.17	Sphkap	Parvo	3.70317e-08	5.88515e-06	chr1:83254138-83408200	48	0.714421	3.24656
ENSMUSG00000026335.16	Pam	Magno	4.38536e-07	5.30995e-05	chr1:97795113-98095646	138	11.232	6.83965
ENSMUSG00000026585.13	Kifap3	Parvo	5.21873e-07	5.93165e-05	chr1:163779582-163917109	94	1.44199	3.86823
ENSMUSG00000026728.9	Vim	Magno	1.57734e-06	0.000139505	chr2:13573926-13582826	75	1.7539	0.213438
ENSMUSG00000026872.16	Zeb2	Magno	1.08263e-06	0.000103881	chr2:44983631-45117395	40	1.075	0
ENSMUSG00000027208.14	Fgf7	Magno	4.99161e-07	5.76928e-05	chr2:125830303-126152004	43	1.13489	0
ENSMUSG00000027447.6	Cst3	Magno	3.17064e-08	5.28666e-06	chr2:148871721-148875692	146	64.5066	31.3287
ENSMUSG00000027533.10	Fabp5	Parvo	1.5126e-12	1.28206e-09	chr3:10012547-10016607	132	4.42925	14.3722
ENSMUSG00000027834.15	Serpini1	Magno	1.05312e-10	4.11972e-08	chr3:75557546-75643495	101	3.9656	0.697375
ENSMUSG00000027994.14	Ccdc109b	Magno	1.21658e-05	0.000732182	chr3:129914959-129970206	59	1.29641	0.169251
ENSMUSG00000028081.6	Rps3a1	Magno	1.19421e-05	0.000722998	chr3:86137939-86142702	146	17.7556	13.4558
ENSMUSG00000028152.10	Tspan5	Magno	1.27538e-06	0.000119008	chr3:138742194-138907905	64	1.4183	0.405954
ENSMUSG00000028222.2	Calb1	Magno	1.28303e-30	1.30497e-26	chr4:15881263-15908064	117	11.6673	0.120765
ENSMUSG00000028266.17	Lmo4	Parvo	8.5867e-11	3.63897e-08	chr3:144188529-144205220	53	0.742648	5.33438
ENSMUSG00000028273.15	Pdlim5	Magno	6.83341e-06	0.000451316	chr3:142239589-142395696	35	0.978834	0.0323851
ENSMUSG00000028351.5	Brinp1	Parvo	1.98692e-09	4.81165e-07	chr4:68761513-68954397	70	1.12067	8.37274
ENSMUSG00000028626.5	Col9a2	Parvo	1.24221e-05	0.000743208	chr4:121039384-121055322	7	0.140906	0.438656
ENSMUSG00000028698.13	Pik3r3	Parvo	1.74185e-05	0.000978805	chr4:116221617-116303056	35	0.77176	0.971059
ENSMUSG00000028757.4	Ddost	Magno	3.80563e-07	4.77865e-05	chr4:138304729-138312628	143	13.1049	8.17385
ENSMUSG00000028788.14	Ptp4a2	Magno	1.73162e-05	0.000978805	chr4:129811218-129850003	127	4.73846	2.94412
ENSMUSG00000028833.13	Ncdn	Parvo	8.14759e-09	1.59364e-06	chr4:126743749-126753438	86	1.53019	6.36422
ENSMUSG00000029126.7	Nsg1	Parvo	1.54617e-10	4.91441e-08	chr5:38038741-38159907	139	15.2616	42.9642
ENSMUSG00000029193.7	Cckar	Parvo	4.98956e-08	7.46306e-06	chr5:53697775-53707705	36	0.641899	6.9409
ENSMUSG00000029361.18	Nos1	Magno	1.18668e-06	0.000111757	chr5:117781031-117958840	44	0.985298	0.159976
ENSMUSG00000029595.9	Lhx5	Parvo	2.21338e-06	0.000180098	chr5:120419658-120441223	11	0.0845023	1.00107
ENSMUSG00000029669.14	Tspan12	Magno	4.67899e-07	5.53372e-05	chr6:21771394-21858178	94	3.47484	0.851834
ENSMUSG00000029757.16	Dync1i1	Parvo	1.32275e-07	1.84297e-05	chr6:5725638-6028039	101	2.67895	9.64303
ENSMUSG00000029810.15	Tmem176b	Magno	1.13096e-05	0.000688805	chr6:48833817-48845869	133	11.4954	5.39863
ENSMUSG00000029917.15	C130060K24Rik	Parvo	1.19607e-10	4.34474e-08	chr6:65381104-65458150	9	0	1.34723
ENSMUSG00000030067.17	Foxp1	Magno	6.42283e-06	0.000432627	chr6:98925337-99666771	69	2.09069	0.310971
ENSMUSG00000030309.16	Caprin2	Magno	7.98154e-09	1.59177e-06	chr6:148842491-148896237	106	2.83984	0.988151
ENSMUSG00000030465.18	Psd3	Parvo	9.75348e-07	9.53872e-05	chr8:67689081-68062286	9	0.339173	0.529842
ENSMUSG00000030621.17	Me3	Parvo	3.16176e-08	5.28666e-06	chr7:89632096-89854359	20	0.126694	4.04138
ENSMUSG00000030824.15	Nucb1	Magno	4.13891e-06	0.000300692	chr7:45472955-45526268	129	4.85098	2.5387
ENSMUSG00000031517.7	Gpm6a	Parvo	2.53655e-08	4.57105e-06	chr8:54954727-55060877	119	4.60138	16.7252
ENSMUSG00000031521.4	Aga	Magno	2.44156e-06	0.000194009	chr8:53511701-53523421	88	2.24825	0.456797
ENSMUSG00000031708.15	Tecr	Parvo	7.1045e-06	0.000463451	chr8:83571699-83594491	145	38.9473	67.9828
ENSMUSG00000032011.4	Thy1	Parvo	1.85978e-06	0.00015698	chr9:44043383-44048579	11	0.158863	0.998282
ENSMUSG00000032076.18	Cadm1	Magno	1.32791e-06	0.000122783	chr9:47530172-47857637	142	30.9014	18.1503
ENSMUSG00000032172.7	Olfm2	Parvo	1.06188e-08	2.0378e-06	chr9:20667985-20728219	100	2.16545	10.9825
ENSMUSG00000032265.14	Fam46a	Magno	7.78311e-06	0.000501025	chr9:85320438-85327348	35	0.802203	0.100848
ENSMUSG00000032271.13	Nnmt	Magno	6.78131e-10	1.97065e-07	chr9:48591876-48605153	91	2.56004	0.398962
ENSMUSG00000032353.8	Tmed3	Magno	2.33557e-09	5.39887e-07	chr9:89699204-89705068	136	12.1139	4.40877
ENSMUSG00000032698.15	Lmo2	Magno	7.34093e-06	0.000475571	chr2:103957985-104063240	52	1.69946	0.033576
ENSMUSG00000033352.11	Map2k4	Parvo	8.43054e-07	8.66131e-05	chr11:65688242-65788297	123	4.49908	13.5068
ENSMUSG00000033595.6	Lgi3	Parvo	1.74008e-05	0.000978805	chr14:70530820-70538323	47	0.700691	2.5722
ENSMUSG00000034488.14	Edil3	Parvo	1.61949e-06	0.000141999	chr13:88821471-89323223	34	0.369451	2.77597
ENSMUSG00000034868.8	Myl12b	Parvo	2.84988e-15	4.14087e-12	chr17:70853766-71475343	141	8.03941	20.4374
ENSMUSG00000034981.9	Parm1	Magno	1.80825e-20	6.13057e-17	chr5:91517614-91626894	125	4.70788	0.93611
ENSMUSG00000036111.7	Lmo1	Parvo	1.45226e-06	0.000133072	chr7:109138571-109170308	13	0.049288	1.23857
ENSMUSG00000036357.5	Gpr101	Magno	1.44091e-10	4.91441e-08	chrX:57496667-57503757	70	3.47832	0.0969819
ENSMUSG00000037493.6	Cib2	Parvo	1.75322e-06	0.000149849	chr9:54538983-54560218	56	0.8147	2.48243
ENSMUSG00000037742.14	Eef1a1	Magno	1.50145e-09	4.01874e-07	chr9:78478448-78489151	146	92.5402	72.7929
ENSMUSG00000038074.16	Fkbp14	Magno	1.608e-08	3.0287e-06	chr6:54577603-54645839	60	1.33198	0.14942
ENSMUSG00000038530.11	Rgs4	Magno	2.80546e-08	4.91971e-06	chr1:169741476-169747642	108	5.92289	1.47578
ENSMUSG00000038665.15	Dgki	Magno	2.70078e-07	3.47717e-05	chr6:36846021-37300184	36	0.814996	0.0164314
ENSMUSG00000038807.17	Rap1gap2	Parvo	7.34007e-09	1.49312e-06	chr11:74383355-74590186	15	0.225293	1.31312
ENSMUSG00000039361.9	Picalm	Parvo	3.53524e-06	0.000258683	chr7:90130231-90209447	10	0.154163	0.501592
ENSMUSG00000039405.6	Prss23	Parvo	1.57355e-05	0.000925122	chr7:89507784-89517586	6	0.0573186	0.697357
ENSMUSG00000039601.15	Rcan2	Parvo	2.56169e-08	4.57105e-06	chr17:43801850-44039516	122	4.79069	17.6535
ENSMUSG00000039942.15	Ptger4	Magno	1.01284e-09	2.78422e-07	chr15:5143860-5244187	67	1.26061	0.0961546
ENSMUSG00000040258.6	Nxph4	Parvo	5.24873e-07	5.93165e-05	chr10:127525472-127534559	26	0.266307	2.2603
ENSMUSG00000040276.14	Pacsin1	Parvo	3.16337e-11	1.6934e-08	chr17:27655508-27711106	130	4.32162	12.6717
ENSMUSG00000040389.15	Wdr47	Parvo	3.25527e-06	0.000247085	chr3:108591278-108645719	74	1.05477	3.45668
ENSMUSG00000040482.15	Dxo	Magno	8.09332e-06	0.000514482	chr17:34837018-34850210	54	1.03324	0.875751
ENSMUSG00000040536.15	Necab1	Magno	3.2415e-14	3.66325e-11	chr4:14929907-15149794	96	2.9984	0.224687
ENSMUSG00000040972.8	Igsf21	Parvo	2.44281e-12	1.91122e-09	chr4:140026845-140246784	21	0.123497	3.99252
ENSMUSG00000041112.15	Elmo1	Parvo	7.30265e-12	4.95168e-09	chr13:20090595-20606528	77	1.25765	7.174
ENSMUSG00000041540.16	Sox5	Parvo	3.92434e-09	8.31552e-07	chr6:143828424-144781977	20	0.173502	4.65655
ENSMUSG00000042401.6	Crtac1	Parvo	3.35225e-09	7.2544e-07	chr19:42283036-42431783	29	0.249049	2.48004
ENSMUSG00000042453.14	Reln	Parvo	1.48075e-15	2.51012e-12	chr5:21884453-22344702	16	0.0265151	4.40441
ENSMUSG00000044288.6	Cnr1	Parvo	6.66912e-11	2.9492e-08	chr4:33924592-33948831	19	0.138908	2.10683
ENSMUSG00000045114.10	Prrt2	Parvo	6.67275e-06	0.000446504	chr7:127015032-127021211	66	0.989034	3.13222
ENSMUSG00000045573.9	Penk	Parvo	4.72972e-08	7.18e-06	chr4:4133530-4188703	10	0.0412194	19.1157
ENSMUSG00000045777.14	Ifitm10	Parvo	1.57067e-09	4.09622e-07	chr7:142325836-142388038	86	1.39454	6.07966
ENSMUSG00000046314.15	Stxbp6	Magno	1.31484e-11	7.58868e-09	chr12:44852487-45074493	101	3.30676	0.663958
ENSMUSG00000046711.15	Hmga1	Parvo	1.73086e-06	0.000149192	chr17:27556619-27565749	66	0.929634	3.05232
ENSMUSG00000047261.9	Gap43	Parvo	6.66169e-23	3.3878e-19	chr16:42248441-42340651	123	5.24567	42.3772
ENSMUSG00000047495.15	Dlgap2	Parvo	1.25833e-05	0.000748451	chr8:14095864-14847680	5	0.00301569	0.653928
ENSMUSG00000047507.12	Baiap3	Parvo	1.06127e-06	0.000102801	chr17:25240169-25256364	121	3.04618	8.90214
ENSMUSG00000047907.11	Tshz2	Parvo	1.52945e-06	0.000136456	chr2:169633012-170071816	8	0.0724736	0.659526
ENSMUSG00000048482.14	Bdnf	Parvo	3.2155e-12	2.33606e-09	chr2:109674699-109727007	8	0.00701887	1.94072
ENSMUSG00000048616.4	Nog	Magno	1.59096e-05	0.000929981	chr11:89300637-89302332	57	1.27995	0.500439
ENSMUSG00000048721.2	Fndc9	Parvo	2.62451e-06	0.000205337	chr11:46193849-46312859	77	1.24401	4.92467
ENSMUSG00000049047.11	Armcx3	Magno	9.25973e-08	1.32649e-05	chrX:134756594-134761455	80	1.71324	0.448147
ENSMUSG00000049090.2	Zadh2	Magno	4.07075e-07	4.98839e-05	chr18:84088157-84097514	50	0.98581	0.0786272
ENSMUSG00000049281.15	Scn3b	Parvo	4.36649e-08	6.83255e-06	chr9:40269215-40291618	64	0.972554	5.61402
ENSMUSG00000049775.16	Tmsb4x	Magno	2.23266e-09	5.28102e-07	chrX:167207092-167209315	146	68.5885	39.3883
ENSMUSG00000049796.4	Crh	Parvo	1.47557e-06	0.000134	chr3:19693400-19695396	6	0.00320611	0.617078
ENSMUSG00000050663.7	Trhde	Parvo	3.53743e-08	5.71098e-06	chr10:114398822-114816831	6	0.011229	0.610539
ENSMUSG00000050708.14	Ftl1	Magno	1.0108e-10	4.11232e-08	chr7:45457943-45459884	145	29.8221	16.1868
ENSMUSG00000050711.7	Scg2	Parvo	4.35354e-06	0.000314042	chr1:79434668-79440120	124	12.4325	51.2552
ENSMUSG00000051111.15	Sv2c	Parvo	9.12212e-07	9.16649e-05	chr13:95954593-96132577	9	0.0383003	1.15887
ENSMUSG00000051159.16	Cited1	Parvo	1.70747e-10	5.26262e-08	chrX:102247380-102252181	34	0.283359	3.74622
ENSMUSG00000051185.9	Fam174a	Magno	9.19262e-07	9.16649e-05	chr1:95313622-95335284	121	3.65449	2.24355
ENSMUSG00000051359.14	Ncald	Parvo	5.08176e-06	0.000360098	chr15:37366174-37792570	127	5.08612	15.0233
ENSMUSG00000052419.7	2610001J05Rik	Magno	4.13884e-10	1.23812e-07	chr6:13867734-13871518	124	6.3158	2.82627
ENSMUSG00000052551.15	Adarb2	Parvo	1.78898e-09	4.43797e-07	chr13:8202865-8768747	9	0.0427618	0.930574
ENSMUSG00000052981.5	Ube2ql1	Parvo	1.13581e-11	7.22017e-09	chr13:69702834-69739897	31	0.350673	2.49172
ENSMUSG00000053004.9	Hrh1	Parvo	5.56152e-09	1.15441e-06	chr6:114397935-114483296	56	0.844651	6.29389
ENSMUSG00000054013.5	Tmem179	Parvo	4.74898e-07	5.55194e-05	chr12:112500183-112511160	126	5.20168	16.3439
ENSMUSG00000054855.13	Rnd1	Parvo	2.28943e-07	3.02413e-05	chr15:98663420-98677461	46	0.708889	4.0992
ENSMUSG00000054934.10	Kcnmb4	Magno	5.46107e-07	6.03745e-05	chr10:116417860-116475319	69	1.41326	0.18775
ENSMUSG00000055430.4	Nap1l5	Parvo	8.57475e-06	0.000535054	chr6:58831464-58920398	142	55.32	111.907
ENSMUSG00000058254.12	Tspan7	Parvo	3.36228e-08	5.51576e-06	chrX:10485157-10596605	144	11.9348	26.9949
ENSMUSG00000058420.7	Syt17	Parvo	5.79798e-07	6.341e-05	chr7:118380716-118448190	84	1.27027	4.94015
ENSMUSG00000058589.14	Anks1b	Parvo	5.24827e-06	0.000368139	chr10:89873508-90973300	94	2.31993	9.40998
ENSMUSG00000059013.12	Sh2d3c	Parvo	3.30738e-06	0.000247348	chr2:32721054-32755512	25	0.31685	1.31026
ENSMUSG00000059857.15	Ntng1	Parvo	4.96152e-18	1.00927e-14	chr3:109780039-110144011	15	0.0262426	2.59473
ENSMUSG00000059921.15	Unc5c	Magno	5.52758e-06	0.000379827	chr3:141457975-141834924	34	0.718412	0.133999
ENSMUSG00000060703.12	Cd302	Magno	2.43963e-07	3.18122e-05	chr2:60251992-60284488	69	1.9815	0.0620773
ENSMUSG00000060735.4	Rxfp3	Magno	1.68048e-09	4.27304e-07	chr15:11033716-11037991	54	1.36511	0.186782
ENSMUSG00000060962.12	Dmkn	Magno	2.18378e-06	0.000179123	chr7:30763755-30781063	53	1.48928	0.110403
ENSMUSG00000066456.14	Hmgn3	Magno	1.73255e-05	0.000978805	chr9:83109947-83147281	138	7.28455	4.03809
ENSMUSG00000067578.3	Cbln4	Parvo	5.56241e-11	2.5716e-08	chr2:172036232-172043466	43	0.812338	12.203
ENSMUSG00000068923.14	Syt11	Parvo	1.50486e-06	0.000135451	chr3:88744699-88775164	139	7.86648	18.222
ENSMUSG00000070366.5	Ppapdc1a	Magno	5.92393e-19	1.50631e-15	chr7:129257030-129391412	100	6.22477	0.100445
ENSMUSG00000071658.4	Gng3	Parvo	7.10828e-06	0.000463451	chr19:8836928-8848683	139	8.59444	16.8476
ENSMUSG00000071753.11	C230004F18Rik	Parvo	1.97714e-06	0.000164832	chrX:61116385-61175991	28	0.383654	4.49701
ENSMUSG00000073433.10	Arhgdig	Parvo	1.86752e-06	0.00015698	chr17:26199182-26211324	134	7.44113	18.8772
ENSMUSG00000079657.10	Rab26	Parvo	3.51593e-06	0.000258683	chr17:24488782-24534210	35	0.428139	2.74356
ENSMUSG00000086324.8	Gm15564	Parvo	8.68743e-06	0.000538779	chr16:35926510-36037131	134	3.62097	7.21851
ENSMUSG00000093930.1	Hmgcs1	Parvo	6.76868e-06	0.000449963	chr13:119690461-119708086	114	2.9146	8.65573
ENSMUSG00000094002.2	Gm9866	Parvo	1.177e-07	1.66268e-05	chr12:27140795-27160633	13	0.0443078	1.59265
ENSMUSG00000097971.3	Gm26917	Parvo	1.72587e-06	0.000149192	chr17:39843012-39846341	146	39.049	72.7908
