## supplementary table S3 for "Parallel social information processing circuits are differentially impacted in autism"

### Sheet: DE ASD risk genes
Gene ID	Gene Name	Cell Type	p Value	q Value	Locus	Number of Neurons	Mean Expression (Magno)	Mean Expression (Parvo)
ENSMUSG00000042453.14	Reln	Parvo	1.48075e-15	2.51012e-12	chr5:21884453-22344702	16	0.0265151	4.40441
ENSMUSG00000030067.17	Foxp1	Magno	6.42283e-06	0.000432627	chr6:98925337-99666771	69	2.09069	0.310971
ENSMUSG00000068205.14	Macrod2	Magno	0.00501223	0.066466	chr2:140395308-142392966	83	1.74634	0.980746
ENSMUSG00000035596.14	Mboat7	Parvo	0.000426094	0.011841	chr7:3677788-3701024	128	3.28645	6.87827
ENSMUSG00000018076.12	Med13l	Parvo	0.000874378	0.0196754	chr5:118560678-118765438	5	0.0614821	0.544014
ENSMUSG00000041670.15	Rims1	Parvo	0.00195569	0.0342954	chr1:22286250-22805724	19	0.302826	1.01343
ENSMUSG00000030310.10	Slc6a1	Parvo	3.7289e-05	0.00175977	chr6:114282634-114317532	47	0.924779	2.32909
ENSMUSG00000015750.15	Aph1a	Magno	0.00603567	0.0763705	chr3:95893968-95904691	18	0.331953	0.148131
ENSMUSG00000057914.15	Cacnb2	Parvo	0.00197245	0.0343523	chr2:14603087-14987908	11	0.0945332	0.829173
ENSMUSG00000020326.7	Ccng1	Magno	0.00119678	0.0242963	chr11:40748551-40755311	38	0.784779	0.501454
ENSMUSG00000037493.6	Cib2	Parvo	1.75322e-06	0.000149849	chr9:54538983-54560218	56	0.8147	2.48243
ENSMUSG00000044288.6	Cnr1	Parvo	6.66912e-11	2.9492e-08	chr4:33924592-33948831	19	0.138908	2.10683
ENSMUSG00000066392.11	Nrxn3	Parvo	0.000895072	0.0200524	chr12:88722875-90334935	26	0.546377	2.29418
ENSMUSG00000008658.15	Rbfox1	Parvo	0.00876602	0.0980849	chr16:6809221-7412479	57	1.35748	2.68719
ENSMUSG00000052516.17	Robo2	Parvo	0.00157367	0.0294766	chr16:73892305-74411825	28	0.365299	1.48116
ENSMUSG00000064329.13	Scn1a	Parvo	0.00871077	0.0975741	chr2:66270780-66440840	29	0.365385	1.45709
ENSMUSG00000026797.15	Stxbp1	Parvo	8.86202e-05	0.00349363	chr2:32787601-32848168	135	7.42206	15.8065
ENSMUSG00000053580.15	Tanc2	Parvo	0.00011734	0.00440392	chr11:105589985-105929304	18	0.269556	0.849158
ENSMUSG00000020873.13	Slc35b1	Magno	0.00314722	0.0472827	chr11:95384691-95391776	121	4.31984	3.28218
ENSMUSG00000022708.16	Zbtb20	Magno	3.73719e-05	0.00175977	chr16:42875880-43642602	100	4.35294	0.991809
ENSMUSG00000030519.14	Apba2	Parvo	0.00192496	0.0339319	chr7:64501705-64753878	79	1.70348	5.66191
ENSMUSG00000025656.17	Arhgef9	Parvo	0.000542022	0.0141645	chrX:95048934-95196856	65	1.1824	3.12796
ENSMUSG00000058589.14	Anks1b	Parvo	5.24827e-06	0.000368139	chr10:89873508-90973300	94	2.31993	9.40998
ENSMUSG00000033161.10	Atp1a1	Magno	0.00853495	0.0960277	chr3:101576218-101604684	73	1.50306	1.44614
ENSMUSG00000004113.18	Cacna1b	Parvo	0.0088051	0.0984139	chr2:24603886-24763152	26	0.434355	1.00099
ENSMUSG00000032076.18	Cadm1	Magno	1.32791e-06	0.000122783	chr9:47530172-47857637	142	30.9014	18.1503
ENSMUSG00000060227.15	Casc4	Magno	0.00562827	0.0724788	chr2:121866969-121936220	86	1.61357	1.13167
ENSMUSG00000025370.6	Cdh9	Magno	0.00110617	0.0229609	chr15:16778100-16857094	58	1.18188	0.340486
ENSMUSG00000020182.16	Ddc	Parvo	0.00114011	0.0235236	chr11:11814100-11898144	13	0.09869	1.04753
ENSMUSG00000047495.15	Dlgap2	Parvo	1.25833e-05	0.000748451	chr8:14095864-14847680	5	0.00301569	0.653928
ENSMUSG00000033308.16	Dpyd	Magno	0.00467887	0.0638834	chr3:118562128-119432924	49	0.997659	0.525206
ENSMUSG00000042662.16	Dusp15	Parvo	0.000645423	0.0160088	chr2:152940996-152951698	8	0.0891562	0.744057
ENSMUSG00000021055.13	Esr2	Parvo	2.42004e-08	4.47532e-06	chr12:76120418-76177259	7	0.0457401	0.968958
ENSMUSG00000027533.10	Fabp5	Parvo	1.5126e-12	1.28206e-09	chr3:10012547-10016607	132	4.42925	14.3722
ENSMUSG00000021743.5	Fezf2	Magno	1.14743e-06	0.00010907	chr14:12341891-12345865	29	0.677104	0
ENSMUSG00000005371.14	Fbxo11	Parvo	0.000131136	0.00474655	chr17:87975049-88065291	26	0.549739	0.940876
ENSMUSG00000018589.8	Glra2	Parvo	7.78083e-07	8.15864e-05	chrX:165129016-165327393	7	0.00106777	0.817418
ENSMUSG00000056755.13	Grm7	Parvo	0.00388772	0.0559292	chr6:110639752-111567230	42	0.53036	1.76381
ENSMUSG00000044499.11	Hs3st5	Parvo	0.000394033	0.011071	chr10:36506813-36834397	11	0.0775261	1.04415
ENSMUSG00000026058.11	Khdrbs2	Magno	0.000125601	0.00461107	chr1:32172713-32658568	73	2.39374	0.439873
ENSMUSG00000003872.7	Lin7b	Parvo	7.48222e-07	7.92725e-05	chr7:45339125-45370583	96	2.41148	8.96074
ENSMUSG00000035653.16	Lrfn5	Parvo	0.00104806	0.0221517	chr12:61523149-61858342	28	0.328578	1.27386
ENSMUSG00000035342.13	Lzts2	Magno	0.00750205	0.0886218	chr19:45015175-45046614	8	0.278808	0.0232289
ENSMUSG00000059857.15	Ntng1	Parvo	4.96152e-18	1.00927e-14	chr3:109780039-110144011	15	0.0262426	2.59473
ENSMUSG00000040037.13	Negr1	Parvo	0.00133623	0.026086	chr3:156561793-157316445	34	0.537711	2.29716
ENSMUSG00000055421.8	Pcdh9	Parvo	0.00132733	0.025962	chr14:93013409-93890679	63	1.1857	3.16295
ENSMUSG00000039126.9	Prune2	Magno	4.33493e-05	0.00196833	chr19:16956117-17223932	78	1.328	0.777179
ENSMUSG00000030465.18	Psd3	Parvo	9.75348e-07	9.53872e-05	chr8:67689081-68062286	9	0.339173	0.529842
ENSMUSG00000004347.16	Pde1c	Magno	3.08719e-05	0.00150961	chr6:56069803-56569103	38	0.810592	0.00221838
ENSMUSG00000026527.13	Rgs7	Parvo	0.00185194	0.0331039	chr1:175059086-175492500	45	0.590415	2.45433
ENSMUSG00000008682.13	Rpl10	Magno	6.64413e-05	0.00281573	chrX:74270811-74273135	146	44.4965	33.9263
ENSMUSG00000026904.17	Slc4a10	Parvo	0.00427859	0.0598591	chr2:62046461-62326730	30	0.486797	1.79022
ENSMUSG00000027067.16	Ssrp1	Magno	0.00421737	0.0596299	chr2:84998582-85047109	76	1.3363	0.968099
ENSMUSG00000022973.17	Synj1	Parvo	4.36979e-05	0.00197534	chr16:90936091-91044543	90	1.27227	3.05653
ENSMUSG00000022982.9	Sod1	Magno	0.00229811	0.0382702	chr16:90220741-90226322	145	62.7066	51.5782
ENSMUSG00000058420.7	Syt17	Parvo	5.79798e-07	6.341e-05	chr7:118380716-118448190	84	1.27027	4.94015
ENSMUSG00000058254.12	Tspan7	Parvo	3.36228e-08	5.51576e-06	chrX:10485157-10596605	144	11.9348	26.9949
