## supplementary table s4 for "Parallel social information processing circuits are differentially impacted in autism"

### Sheet: DE FMRP binding partners
Gene ID	Gene Name	Cell Type	p Value	q Value	Locus	Number of Neurons	Mean Expression (Magno)	Mean Expression (Parvo)
ENSMUSG00000036046.14	5031439G07Rik	Parvo	0.00240049	0.0393732	chr15:84943935-84988551	12	0.314872	0.868455
ENSMUSG00000057230.13	Aak1	Parvo	0.00156304	0.0293315	chr6:86849516-87003223	37	0.508911	1.40226
ENSMUSG00000025964.15	Adam23	Magno	0.000716037	0.0170159	chr1:63445890-63596276	88	2.26369	1.05982
ENSMUSG00000056413.16	Adap1	Parvo	2.82866e-05	0.00141725	chr5:139271875-139325622	27	0.328984	1.26999
ENSMUSG00000027951.16	Adar	Parvo	0.00249839	0.0402074	chr3:89715021-89764632	35	0.528821	1.28305
ENSMUSG00000028782.14	Adgrb2	Parvo	0.00458196	0.0632336	chr4:129984869-130022633	10	0.219215	0.743579
ENSMUSG00000033569.17	Adgrb3	Magno	0.00169787	0.0309481	chr1:25067475-25829707	88	2.13183	0.958352
ENSMUSG00000030695.13	Aldoa	Parvo	0.0015484	0.0291937	chr7:126795233-126830219	146	74.9064	118.34
ENSMUSG00000017390.15	Aldoc	Parvo	1.53804e-10	4.91441e-08	chr11:78322967-78327781	106	5.26383	17.7049
ENSMUSG00000021314.11	Amph	Parvo	4.65551e-08	7.17442e-06	chr13:18948350-19150915	50	0.622214	3.0613
ENSMUSG00000058589.14	Anks1b	Parvo	5.24827e-06	0.000368139	chr10:89873508-90973300	94	2.31993	9.40998
ENSMUSG00000024897.8	Apba1	Magno	0.00159037	0.0296801	chr19:23758875-23949597	54	0.945265	0.470285
ENSMUSG00000030519.14	Apba2	Parvo	0.00192496	0.0339319	chr7:64501705-64753878	79	1.70348	5.66191
ENSMUSG00000002985.15	Apoe	Magno	0.000586823	0.0148489	chr7:19696108-19699166	90	23.5395	1.9466
ENSMUSG00000022892.10	App	Parvo	0.00214272	0.0363833	chr16:84954439-85173707	142	11.1661	19.3279
ENSMUSG00000051853.9	Arf3	Parvo	0.00131411	0.0258527	chr15:98737620-98763214	75	1.07792	2.7453
ENSMUSG00000031511.14	Arhgef7	Parvo	0.00425574	0.0597932	chr8:11728104-11835219	41	0.653789	1.26574
ENSMUSG00000036622.15	Atp13a2	Parvo	0.000197671	0.00660085	chr4:140986872-141007330	89	1.26205	2.86842
ENSMUSG00000033161.10	Atp1a1	Magno	0.00853495	0.0960277	chr3:101576218-101604684	73	1.50306	1.44614
ENSMUSG00000019943.9	Atp2b1	Parvo	6.50668e-05	0.00278065	chr10:98915151-99026143	24	0.378727	1.34956
ENSMUSG00000045994.16	B3gat1	Magno	0.00737686	0.0877544	chr9:26733727-26806468	8	0.203778	0.0393843
ENSMUSG00000028351.5	Brinp1	Parvo	1.98692e-09	4.81165e-07	chr4:68761513-68954397	70	1.12067	8.37274
ENSMUSG00000035131.14	Brinp3	Parvo	0.00662003	0.0809326	chr1:146419435-146902472	95	2.43788	5.33075
ENSMUSG00000004113.18	Cacna1b	Parvo	0.0088051	0.0984139	chr2:24603886-24763152	26	0.434355	1.00099
ENSMUSG00000066189.9	Cacng3	Magno	0.00013554	0.0048713	chr7:122670491-122769393	72	1.85286	0.805201
ENSMUSG00000036438.12	Calm2	Parvo	0.00488933	0.0655196	chr17:87433411-87446935	145	86.6401	135.812
ENSMUSG00000057897.14	Camk2b	Parvo	4.12815e-05	0.00189988	chr11:5969643-6066362	128	4.08241	8.77978
ENSMUSG00000014592.19	Camta1	Parvo	8.1176e-05	0.00334268	chr4:150914561-151861876	74	1.0951	3.43019
ENSMUSG00000013921.14	Clip3	Parvo	0.00228278	0.0382507	chr7:30291671-30308367	133	5.35874	10.2677
ENSMUSG00000022037.14	Clu	Parvo	2.67367e-06	0.000207587	chr14:65968482-65981548	140	15.1987	38.6231
ENSMUSG00000044288.6	Cnr1	Parvo	6.66912e-11	2.9492e-08	chr4:33924592-33948831	19	0.138908	2.10683
ENSMUSG00000037852.7	Cpe	Magno	6.75795e-05	0.00284029	chr8:64592557-64693040	146	44.2084	39.2696
ENSMUSG00000027447.6	Cst3	Magno	3.17064e-08	5.28666e-06	chr2:148871721-148875692	146	64.5066	31.3287
ENSMUSG00000040035.14	Disp2	Parvo	0.00106702	0.0224693	chr2:118779718-118811293	128	2.72971	5.026
ENSMUSG00000047495.15	Dlgap2	Parvo	1.25833e-05	0.000748451	chr8:14095864-14847680	5	0.00301569	0.653928
ENSMUSG00000024302.15	Dtna	Parvo	0.00425435	0.0597932	chr18:23415414-23659714	21	0.307545	1.06419
ENSMUSG00000037742.14	Eef1a1	Magno	1.50145e-09	4.01874e-07	chr9:78478448-78489151	146	92.5402	72.7929
ENSMUSG00000005610.16	Eif4g2	Magno	0.00223575	0.0376487	chr7:111070567-111083030	130	3.78543	3.45982
ENSMUSG00000020589.16	Fam49a	Magno	8.96584e-08	1.30274e-05	chr12:12262138-12376359	69	1.55284	0.23153
ENSMUSG00000005371.14	Fbxo11	Parvo	0.000131136	0.00474655	chr17:87975049-88065291	26	0.549739	0.940876
ENSMUSG00000030067.17	Foxp1	Magno	6.42283e-06	0.000432627	chr6:98925337-99666771	69	2.09069	0.310971
ENSMUSG00000050708.14	Ftl1	Magno	1.0108e-10	4.11232e-08	chr7:45457943-45459884	145	29.8221	16.1868
ENSMUSG00000071658.4	Gng3	Parvo	7.10828e-06	0.000463451	chr19:8836928-8848683	139	8.59444	16.8476
ENSMUSG00000031517.7	Gpm6a	Parvo	2.53655e-08	4.57105e-06	chr8:54954727-55060877	119	4.60138	16.7252
ENSMUSG00000031342.17	Gpm6b	Parvo	0.000494209	0.0132681	chrX:166238910-166388988	41	0.65288	1.81951
ENSMUSG00000039579.15	Grin3a	Magno	0.00486944	0.0654254	chr4:49661610-49845744	30	0.647914	0.250402
ENSMUSG00000061436.15	Hipk2	Magno	0.00145771	0.0278167	chr6:38694389-39084585	30	0.65915	0.0651114
ENSMUSG00000093930.1	Hmgcs1	Parvo	6.76868e-06	0.000449963	chr13:119690461-119708086	114	2.9146	8.65573
ENSMUSG00000035847.15	Ids	Parvo	0.00694436	0.0837854	chrX:70343068-70365084	28	0.525499	1.09717
ENSMUSG00000040972.8	Igsf21	Parvo	2.44281e-12	1.91122e-09	chr4:140026845-140246784	21	0.123497	3.99252
ENSMUSG00000038034.15	Igsf8	Parvo	2.65459e-05	0.00134328	chr1:172261640-172319841	111	2.68122	5.62087
ENSMUSG00000034312.13	Iqsec1	Parvo	0.000214804	0.00702501	chr6:90656087-90810123	38	0.684257	1.82328
ENSMUSG00000026585.13	Kifap3	Parvo	5.21873e-07	5.93165e-05	chr1:163779582-163917109	94	1.44199	3.86823
ENSMUSG00000020451.17	Limk2	Parvo	0.00167988	0.0307857	chr11:3344255-3409189	95	1.87365	3.86145
ENSMUSG00000049556.4	Lingo1	Parvo	0.00387007	0.0558332	chr9:56618474-56685253	8	0.143747	0.661741
ENSMUSG00000032698.15	Lmo2	Magno	7.34093e-06	0.000475571	chr2:103957985-104063240	52	1.69946	0.033576
ENSMUSG00000042688.16	Mapk6	Parvo	0.00781037	0.0904776	chr9:75369061-75410005	28	0.456925	1.15575
ENSMUSG00000003810.12	Mast2	Parvo	0.00473108	0.0642455	chr4:116306761-116464183	36	0.512571	1.3501
ENSMUSG00000018076.12	Med13l	Parvo	0.000874378	0.0196754	chr5:118560678-118765438	5	0.0614821	0.544014
ENSMUSG00000051855.15	Mest	Magno	0.000374121	0.0107188	chr6:30723546-30896794	139	9.13951	6.12416
ENSMUSG00000024012.17	Mtch1	Parvo	8.56396e-05	0.00338926	chr17:29332071-29347904	128	6.51765	15.6559
ENSMUSG00000028833.13	Ncdn	Parvo	8.14759e-09	1.59364e-06	chr4:126743749-126753438	86	1.53019	6.36422
ENSMUSG00000036564.16	Ndrg4	Parvo	0.000320872	0.00965559	chr8:95676979-95715119	143	24.1974	47.6966
ENSMUSG00000022055.7	Nefl	Parvo	4.74038e-06	0.000339538	chr14:68082589-68124846	119	4.20652	13.236
ENSMUSG00000024431.14	Nr3c1	Parvo	0.00401373	0.0573109	chr18:39410544-39491301	8	0.0814171	0.565071
ENSMUSG00000034187.18	Nsf	Parvo	0.000344465	0.0101034	chr11:103821781-103954056	131	4.51339	9.87798
ENSMUSG00000024855.9	Pacs1	Parvo	3.2961e-07	4.19058e-05	chr19:5133687-5273119	35	0.528188	2.4626
ENSMUSG00000055421.8	Pcdh9	Parvo	0.00132733	0.025962	chr14:93013409-93890679	63	1.1857	3.16295
ENSMUSG00000022489.5	Pde1b	Magno	5.56427e-06	0.000379827	chr15:103503297-103530052	72	1.63746	0.342474
ENSMUSG00000028525.16	Pde4b	Magno	0.000851556	0.019333	chr4:102087542-102607259	132	6.35846	4.02315
ENSMUSG00000002265.15	Peg3	Parvo	3.30201e-06	0.000247348	chr7:6703891-6730421	137	5.62578	11.7324
ENSMUSG00000030729.16	Pgm2l1	Parvo	3.25267e-05	0.00157537	chr7:100227393-100278868	15	0.29616	1.23308
ENSMUSG00000034403.16	Pja1	Parvo	0.000674188	0.0164327	chrX:99465733-99471273	137	6.26018	12.111
ENSMUSG00000021701.7	Plk2	Magno	0.000177119	0.00606557	chr13:110395043-110400844	106	3.0465	1.87836
ENSMUSG00000031425.15	Plp1	Magno	0.00501935	0.0664737	chrX:136822670-136839733	59	14.8524	1.15785
ENSMUSG00000078816.9	Prkcg	Parvo	0.00093705	0.020855	chr7:3289079-3331099	13	0.113032	0.70792
ENSMUSG00000031840.12	Rab3a	Parvo	0.00474767	0.0642946	chr8:70754678-70760921	143	21.0556	37.4951
ENSMUSG00000038807.17	Rap1gap2	Parvo	7.34007e-09	1.49312e-06	chr11:74383355-74590186	15	0.225293	1.31312
ENSMUSG00000031453.15	Rasa3	Magno	0.0029019	0.0443838	chr8:13566949-13677603	17	0.348782	0.161606
ENSMUSG00000032356.12	Rasgrf1	Parvo	0.00238881	0.0392513	chr9:89909907-90026977	114	4.4752	10.7794
ENSMUSG00000032399.7	Rpl4	Magno	0.00436199	0.0606919	chr9:64173386-64178562	146	29.639	26.3529
ENSMUSG00000024758.14	Rtn3	Parvo	2.59023e-09	5.85449e-07	chr19:7417624-7483289	144	17.8999	40.1022
ENSMUSG00000020458.16	Rtn4	Parvo	0.00592951	0.0753864	chr11:29692946-30026033	89	2.19207	4.50329
ENSMUSG00000030310.10	Slc6a1	Parvo	3.7289e-05	0.00175977	chr6:114282634-114317532	47	0.924779	2.32909
ENSMUSG00000026163.17	Sphkap	Parvo	3.70317e-08	5.88515e-06	chr1:83254138-83408200	48	0.714421	3.24656
ENSMUSG00000026797.15	Stxbp1	Parvo	8.86202e-05	0.00349363	chr2:32787601-32848168	135	7.42206	15.8065
ENSMUSG00000038486.9	Sv2a	Parvo	0.00464564	0.0638525	chr3:96181150-96195521	114	2.09786	4.25328
ENSMUSG00000022973.17	Synj1	Parvo	4.36979e-05	0.00197534	chr16:90936091-91044543	90	1.27227	3.05653
ENSMUSG00000068923.14	Syt11	Parvo	1.50486e-06	0.000135451	chr3:88744699-88775164	139	7.86648	18.222
ENSMUSG00000053580.15	Tanc2	Parvo	0.00011734	0.00440392	chr11:105589985-105929304	18	0.269556	0.849158
ENSMUSG00000031561.15	Tenm3	Parvo	0.000860276	0.0194875	chr8:48227681-48869901	10	0.0816456	0.756849
ENSMUSG00000027692.16	Tnik	Parvo	0.00659658	0.0808359	chr3:28263214-28675858	48	0.795027	2.70179
ENSMUSG00000058254.12	Tspan7	Parvo	3.36228e-08	5.51576e-06	chrX:10485157-10596605	144	11.9348	26.9949
ENSMUSG00000026202.13	Tuba4a	Parvo	0.00154057	0.0291716	chr1:75210837-75219865	136	8.91063	20.306
ENSMUSG00000019505.7	Ubb	Parvo	0.000324267	0.00972897	chr11:62551170-62553213	146	43.1138	61.942
ENSMUSG00000045962.16	Wnk1	Magno	0.00785327	0.0906647	chr6:119923968-120038672	78	1.42941	0.861094
ENSMUSG00000051391.9	Ywhag	Parvo	0.000699705	0.0167059	chr5:135908408-135934616	138	6.05448	11.9373
ENSMUSG00000026872.16	Zeb2	Magno	1.08263e-06	0.000103881	chr2:44983631-45117395	40	1.075	0
ENSMUSG00000022201.15	Zfr	Parvo	0.00603696	0.0763705	chr15:12117830-12185683	141	8.9277	13.9966
